# The genetic basis for synchronised time perception in plant populations

**DOI:** 10.1101/2025.02.25.640030

**Authors:** Sarah C. L. Lock, Kayla McCarthy, James Ronald, Muhammad Usman Anwer, Amanda M. Davis, Marc Hallstein, Ethan J. Redmond, Marina Knight, Seth J. Davis, Daphne Ezer

## Abstract

Synchronised developmental timing is important for ensuring crop uniformity and high yields. However, climate change is leading to crops being grown at different latitudes, varying their exposures to photoperiods over seasons and impacting developmental timings. We investigated whether the response of circadian rhythms in seedlings to changes in photoperiod would enable us to predict the timing and synchronization of flowering. Indeed, we show that the same Quantitative Trait Loci (QTLs) are associated to circadian traits in seedlings and developmental traits during bolting, using the first recombinant inbred lines (RILs) between African and European Arabidopsis lineages, spanning diverse latitudes. Two QTLs contain K-Homology Domain RNA binding proteins (KH17, KH29) and are associated with splicing variants in known flowering genes, MADS AFFECTING FLOWERING2 and 3 (MAF2, MAF3), including generating chimeric transcripts, a potential mechanism for accelerated proteome evolution. Natural variants in KH17, including in its prion-like domain, are associated with de-coupling the mean and synchronization of flowering time, enabling greater adaptation of population-level heterogeneity in developmental timings. Our results suggest that circadian traits in seedlings could be used to screen for agriculturally relevant developmental traits in mature plants, enabling efficient breeding of climate-resilient crops.
