## Supplementary material for "The genetic basis for synchronised time perception in plant populations": Table S1

### Sheet: Readme
Sheets:
Day_length_parent : Climatic information and Geographical position of parental accessions growth habitat.
Physiological_data: leaf count, biomass, bolting time for each RIL

### Sheet: Day_length_parent
							Day length (h)		Summer		Winter
	Accession	Country	Place of origin	Latitude (°N)	Longitude (°E)	Altitude (m)	Max	Min	Warmest Month	Avg. Temp (°C)	Coldest Month	Avg. Temp (°C)
	Ws-2	Belarus	Vasil'yevskiy	51.51	30	100-200	17	5	July	24.8	Janurary	-32
	Tnz-1	Tanzania	Kitumbeine Forest Reserve	-2.9	36.23	2441	13.5	11	February	23.1	July	4.7

### Sheet: Physiological_data
Genotype	FT_mean	FT_se	leaves_mean	leaves_se	weights_mean	weights_se
WxT_1.	28.3	0.334357	18.1	0.528423	0.016267	0.000600516
WxT_10.	27.175	0.325985	17.05	0.485627	0.012155	0.000536524
WxT_11.	27.7	0.266025	19.9	0.469315	0.0176125	0.000638931
WxT_12.	25.5	0.299572	16.575	0.575	0.01217	0.0006385
WxT_13.	25.9231	0.516116	15.1282	0.697189	0.0147675	0.00135823
WxT_14.	23.225	0.2133	10.325	0.233116	0.0055275	0.000359683
WxT_15.	31.0526	0.556799	21.0526	0.827984	0.034825	0.00278965
WxT_16.	27.3333	0.536562	16.4872	0.766075	0.0192974	0.00201443
WxT_17.	28.8684	0.428652	16.2632	0.52081	0.0135289	0.000681089
WxT_18.	22.1667	0.30989	11.7778	0.270541	0.00559889	0.000309718
WxT_19.	24.575	0.239892	15.625	0.636182	0.0101675	0.00110165
WxT_2.	31.6579	0.514756	26.2105	1.03368	0.0353718	0.00213644
WxT_21.	20.32	0.181693	9.46	0.128444	0.002184	0.000132738
WxT_22.	26.8158	0.180308	17.9211	0.509346	0.0221875	0.00298
WxT_23.	25.975	0.334908	16.425	0.666879	0.0121925	0.000874206
WxT_24.	19.3	0.0684782	9.16667	0.0794283	0.00243333	9.51e-05
WxT_25.	31.0263	0.248715	23.9211	0.741362	0.0259615	0.00110231
WxT_26.	31.9737	0.368548	23.4615	0.743706	0.0282282	0.000797846
WxT_27.	26.25	0.214087	14.875	0.502797	0.0136625	0.000835247
WxT_28.	30.3333	0.310268	23.4103	0.71961	0.0240077	0.00092953
WxT_29.	27.225	0.261866	16.7	0.593987	0.0168175	0.000966993
WxT_30.	29.2	0.286893	15.2	0.334357	0.01917	0.00125207
WxT_34.	25.3158	0.381107	10.6053	0.334246	0.00537632	0.000529022
WxT_35.	37.1538	0.422924	25.4872	0.723494	0.0415725	0.00263844
WxT_36.	36.9744	0.341638	23.6667	0.663623	0.0301462	0.00147983
WxT_38.	34	0.27735	15.6	0.185362	0.0151025	0.000617921
WxT_39.	33.175	0.364951	16.025	0.302739	0.019915	0.00103253
WxT_40.	32.375	0.3557	18.225	0.332989	0.0252075	0.0010316
WxT_41.	33.6889	0.423814	16.6	0.499899	0.0211787	0.00139881
WxT_42.	30.7179	0.291464	17.2821	0.620118	0.0181718	0.00108358
WxT_44.	34.7	0.270801	25.3	0.446065	0.0551875	0.00209338
WxT_45.	27.8	0.29352	14.65	0.388208	0.0165025	0.00108555
WxT_46.	25.7436	0.353731	13.2821	0.344513	0.00774103	0.00052237
WxT_47.	32.8293	0.522544	17.8537	0.704135	0.0193467	0.00140682
WxT_48.	26.2	0.20318	15.575	0.279394	0.0139359	0.000666972
WxT_49.	30.7692	0.335609	18.2821	0.449844	0.0174375	0.000811991
WxT_5.	27.775	0.313147	21.525	0.644491	0.019835	0.00101479
WxT_50.	30.3947	0.565156	17.9211	0.539192	0.016885	0.000991907
WxT_51.	33.5	0.494277	19.6053	0.975911	0.0253892	0.00220475
WxT_52.	32.825	0.242549	26.025	0.651908	0.0406925	0.00119333
WxT_55.	26.5135	0.26458	13.2162	0.254495	0.00897838	0.000484646
WxT_56.	19.46	0.13465	9.86	0.110694	0.003562	0.000136034
WxT_57.	21.95	0.229129	12.075	0.285072	0.00738461	0.00147667
WxT_58.	28.35	0.289894	15.975	0.302739	0.0167025	0.00222605
WxT_59.	33.125	0.318626	24.75	1.0024	0.0309275	0.00199681
WxT_61.	39.575	0.320031	24.35	0.264454	0.047005	0.00146158
WxT_62.	29.6327	0.477107	23.4694	0.944057	0.0242184	0.00130444
WxT_63.	21.225	0.210273	9.925	0.176822	0.0031625	0.000159875
WxT_64.	34.3158	0.533521	24.9474	0.971827	0.032125	0.00170294
WxT_65.	30.525	0.366878	19.3	0.564097	0.0237775	0.00122613
WxT_66.	34.05	0.380536	25.675	1.02494	0.04466	0.0029844
WxT_68.	40.65	0.313275	27	0.377237	0.093625	0.00320504
WxT_69.	27.975	0.204085	20.75	0.482714	0.0214275	0.00341557
WxT_71.	29.05	0.159928	19.55	0.55	0.02375	0.00079641
WxT_73.	24.45	0.265422	10.9	0.174679	0.0163575	0.00143555
WxT_74.	28.45	0.284086	17.9	0.706925	0.014635	0.000887091
WxT_76.	21.6316	0.254186	9.71053	0.213045	0.00282368	0.000205834
WxT_77.	21.359	0.21884	10.2564	0.150204	0.00365897	0.000134912
WxT_78.	35.475	0.229234	29.525	0.843518	0.0460225	0.00122213
WxT_9.	38.75	0.34885	25.7955	0.79079	0.0442705	0.00237014
